# Is earlier reproduction associated with higher or lower survival? Antagonistic results between individual and population scales in the blue tit

**DOI:** 10.1101/2021.01.11.426202

**Authors:** Olivier Bastianelli, Anne Charmantier, Clotilde Biard, Suzanne Bonamour, Céline Teplitsky, Alexandre Robert

## Abstract

Although it has been shown that phenology can respond to temporal environmental variation in free ranging populations of several species, little is known about the mechanisms of these responses and their effects on demography, and in particular on survival. Exploring phenological responses and their associated consequences on survival can be achieved at two distinct scales: the population scale, which focusses on a set of common responses to environmental conditions, and the individual scale, focusing on the relative position of each individual in the distribution of survival and phenology under particular conditions. In this study, we apply capture-mark-recapture multistate modelling on a 38-year monitoring dataset of blue tits (*Cyanistes caeruleus*) to investigate the effects of breeding phenology and some demographic covariates (breeding density, average and individual breeding success) on adult survival, at both population and individual scales. Our analysis revealed that (i) at the population scale, early breeding years are followed by lower average adult survival. (ii) At the individual level, earlier breeders within the population have higher subsequent survival than later breeders, although this relationship is reversed in years with very harsh conditions, e.g. warm spring and high breeding density. (iii) High individual relative breeding success is also associated with higher subsequent survival and explains more survival variation than relative phenology. Overall, our study indicates that, although earlier breeding is associated with a survival cost at the population level, substantial intrapopulation hererogeneity shapes a positive association between earlier breeding, breeding success and survival at the individual level.
