## Supplementary material for "Is earlier reproduction associated with higher or lower survival? Antagonistic results between individual and population scales in the blue tit": Data files: Temporal_covariates.txt

Year(t+1)	popD	medLD	repS
1979	0.588002603547568	137	1.26315789473684
1980	0.346579953788377	139	1.63636363636364
1981	0.545533844559572	137	3.76923076923077
1982	0.45396125157238	130.5	2.33333333333333
1983	0.501093013265357	134	3.6
1984	0.545533844559572	133	4.47826086956522
1985	0.746898593069037	131	3.26315789473684
1986	0.4682613393362	127	4.59259259259259
1987	0.547735845882566	129	3.87878787878788
1988	0.639258519907751	126	3.51020408163265
1989	0.810832860332471	132	3.46031746031746
1990	0.691629139298642	129	3.7
1991	0.725936066868809	130	3.46153846153846
1992	0.698758345188678	137	4.41818181818182
1993	0.733581323640083	127.5	5.25
1994	0.837215003154814	134	4
1995	0.750888011378416	131	2.70491803278689
1996	0.691629139298642	138	3.84745762711864
1997	0.759963466462426	135	3.47058823529412
1998	0.725936066868809	131	1.77586206896552
1999	0.681197260101575	134	2.93617021276596
2000	0.663504694163281	128	3.67857142857143
2001	0.859438955000947	128	5.11538461538461
2002	0.694738276196703	128	3.91549295774648
2003	0.644184033085802	122	5
2004	0.661173271240812	127	3.44897959183673
2005	0.59209403498061	135	4.3921568627451
2006	0.59209403498061	125	6.14285714285714
2007	0.644184033085802	123.5	5.40677966101695
2008	0.826427801502594	115	5.76136363636364
2009	0.711357371793949	128	3.07792207792208
2010	0.627025520557463	127	4.85185185185185
2011	0.574260996577278	124	5.80851063829787
2012	0.661173271240812	124	3.55714285714286
2013	0.579639740363704	132	2.34545454545455
2014	0.532861868524515	123	4.94339622641509
2015	0.604027390781464	127	3.24590163934426
2016	0.688009342030272	120	4.25
